# Internet images reveal bumblebee-mimicking hoverflies have evolved to follow flower colour preferences of their models

**DOI:** 10.1101/2025.02.03.634701

**Authors:** James D. J. Gilbert, Joseph Craig-Jackson, Lesley Morrell, Francis Gilbert

## Abstract

Batesian mimics, such as hoverflies, can gain protection by resembling noxious species that predators avoid, such as bees. Such resemblance can be behavioural as well as morphological. Bees commonly have a preference for blue flowers, whilst flies generally prefer yellow and white. We predicted that, driven by selection for enhanced mimicry, bee-mimicking hoverflies would have switched flower preference from yellow to blue, to follow the flower choices of their models. We gathered internet photographs of flower-visiting bees and wasps, their hoverfly mimics, and non-mimicking hoverflies, and compared the colours of the visited flowers. Flowers visited by bumblebees were “bluer” than those visited by other hymenopterans (honeybees, wasps and solitary bees). Correspondingly, flowers visited by bumblebee-mimicking hoverflies were bluer than those visited by non-mimics, and were indistinguishable in blueness from those visited by bumblebees. There was no such pattern in flower “yellowness”, where all flies and most hymenopterans preferred similar yellowness, and only bumblebees chose less yellow flowers than the others. Our study demonstrates widespread changes in microhabitat choice (specifically flower preference) among a diverse group of Batesian mimics, consistent with the idea of behavioural mimicry. Mildly noxious models such as bumblebees are thought to exert particularly strong selection for mimetic accuracy, suggesting that habitat-choice mimicry may be selected as a way of enhancing morphological mimicry.
