## Supplementary material for "Internet images reveal bumblebee-mimicking hoverflies have evolved to follow flower colour preferences of their models": Table S1 model-mimic ids.xls

### Sheet: Table S1
Hoverfly species	Model genera	Species identified	References
Bumblebee mimics
Arctophila bombiformis	Bombus	hortorum, lucorum, terrestris, soroeensis	Bicik & Laska 1997, Conn 1976c, Maibach 1993, Pompé & Cölln 1991, Portschinsky 1877, Röder 1990, Speight 1988 b, Torp 1994
Arctophila superbiens	Bombus	pascuorum, muscorum	Gabritchevsky 1924, Giard 1897, Howarth et al 2000, Maibach 1993, Pocock 1911, Portschinsky 1877, Röder 1990, Speight et al 1975, Stubbs & Falk 1983, Torp 1994, Verrall 1901
Blera fallax var. g	Bombus	pomorum	Maibach 1983, Howarth et al 2000
Cheilosia chrysocoma	Bombus	pascuorum	Röder 1990, Drees 1997, Howarth et al 2000
Cheilosia illustrata var.c/d	Bombus	hortorum, lucorum, terrestris	Portschinsky 1877
Criorhina berberina var. berberina	Bombus	hypnorum, pratorum, lucorum, terrestris, soroensis, confusus, mendax, jonellus, balteatus, ruderatus, subterraneus	Bicik & Laska 1997, Brown 1951a, Conn 1971, Gabritchevsky 1924, Howarth et al 2000, Maibach 1993, Portschinsky 1877, Shiraki 1968, Speight & Lucas 1992, Speight et al 1975, Stubbs & Falk 1983, Torp 1994, Verrall 1901, Vujic & Milankov 1999
Criorhina floccosa	Bombus	pascuorum, muscorum, humilis, consobrina	Conn 1971, Gabritchevsky 1924, Howarth et al 2000, Maibach 1993, Portschinsky 1877, Stubbs & Falk 1986, Torp 1994, Verrall 1901
Eriozona syrphoides	Bombus	pratorum, sylvarum, terrestris (UK) [ lapidarius? ], [ lapidarius caucasicus, niveatus ]	Bicik & Laska 1997, Gabritchevsky 1924, Howarth et al 2000, Pennington 1973, Portschinsky 1877, Röder 1990
Eristalis (Eoseristalis) anthophorinus var. anthophorinus	Bombus	pascuorum, muscorum (Palaearctic); [?] (Nearctic)	Bicik & Laska 1997, Gabritchevsky 1926, Hippa et al 2001, Maibach 1993, Reinig 1935, Röder 1990, Telford 1970, Torp 1994, Waldbauer 1970
Volucella bombylans var. plumata	Bombus	terrestris (Europe), hortorum, lucorum, soroensis, jonellus, ruderatus, subterraneus	Gabritchevsky 1924, Portschinsky 1877, Rupp 1989:170, Seguy 1961
Honeybee mimics
Brachypalpus laphriformis	Apis	mellifera	Ball & Morris 2000, Howarth et al 2000, Morris 1998, Röder 1990, Verrall 1901
Brachypalpus valgus	Apis	mellifera	Speight 1988 b
Cheilosia albipila	Apis	spp.	Howarth et al 2000, Maibach 1993, Torp 1994
Criorhina asilica	Apis	mellifera	Ball & Morris 2000, Dlusski 1984, Howarth et al 2000, Maibach 1993, Röder 1990, Speight & Lucas 1992, Vane-Wright 1978
Epistrophe eligans	Apis	mellifera	Heal 1982
Eristalis (Eoseristalis) alpinus	Apis	cerana cerana, mellifera	V.A.Mutin pers.comm.
Eristalis (Eoseristalis) arbustorum var. E	Apis	mellifera	Heal 1981, 1989b, Howarth et al 2000, Evans 1984
Eristalis (Eoseristalis) horticola var. E	Apis	mellifera	Stackelberg 1970
Eristalis (Eoseristalis) nemorum var. E	Apis	mellifera	Stackelberg 1970
Eristalis (Eoseristalis) pertinax	Apis	mellifera	Bicik & Laska 1997, Hippa et al 2001, Howarth et al 2000, Maibach 1993, Torp 1994
Solitary bee mimics
Anasimyia spp	Epeolus	variegatus, cruciger	Howarth et al 2000
Copestylum mexicanum	Xylocopa	tabaniformis	Buchmann 1983
Eumerus strigatus, E.tuberculatus	Osmia, Hoplitis, Stelis	O.caerulescens, H.claviventris, S.ornatula	Howarth et al 2000, Röder 1990, Speight et al 1975
Eupeodes (Metasyrphus) corollae	Nomada	goodeniana	Haase in Heikertinger 1954: 92
Eurhimyia lineata	Coelioxys	inermis	Howarth et al 2000
Ornidia obesa	Euglossa		Buchman & Buchman 1981
Pyrophaena granditarsa	Nomada, Andrena, Sphecodes		Howarth et al 2000
Tropidia scita	Nomada	spp	Howarth et al 2000
Xylota ignava	Andrena	rosaealfkeni	V.A.Mutin pers.comm.
Merodon constans	Osmia	cornuta	Röder 1990, Sack 1932: 311
Social wasp (Vespidae) mimics
Caliprobola speciosa	Dolichovespula	sylvestris, media	Howarth et al 2000
Callicera spinolae	Vespula		Hammond 1973, Howarth et al 2000, Perry 1984
Chrysotoxum cautum	Vespula		Maibach 1993, Speight & Lucas 1992, Torp 1994
Chrysotoxum fasciatum	Vespula	especially V.rufa	Maibach 1993, Torp 1994, Vane-Wright 1978
Milesia crabroniformis	Vespa	crabro	Bicik & Laska 1997, Glumac 1963, Maibach 1993, Scott 1923
Sericomyia militaris	Dolichovespula, Vespula	D.maculata; V.consobrina	Morgan & Heinrich 1987, Waldbauer 1983, Waldbauer & LaBerge 1985
Spilomyia alcimus	Dolichovespula, Vespula	D.arenaria, V.squamosa E	Curran 1951, Evans & Eberhard 1970:246, Evans 1984, Gaul 1952, Waldbauer 1970, Waldbauer & Sheldon 1971, Waldbauer et al 1977
Spilomyia fusca	Dolichovespula, Vespula	D.maculata, V.consobrina	Curran 1951, Gaul 1952, Waldbauer 1970, 1983, 1988, Waldbauer & LaBerge 1985
Spilomyia longicornis	Dolichovespula, Vespula	D.arenaria, V.squamosa D	Curran 1951, Waldbauer 1970, Waldbauer & Sheldon 1971, Waldbauer et al 1977
Syrphus ribesii	Vespula	vulgaris	Steiniger 1937a,b
Non-mimics
Eristalinus (Lathyrophthalmus) aeneus			Stavenga 1979 b
Baccha elongata			Howarth et al 2000
Ferdinandea cuprea			Howarth et al 2000
Paragus bicolor			Richards 1932
Sericomyia lata			Morgan & Heinrich 1987

### Sheet: References
References
Ball SG & Morris RKA. 2000. Provisional atlas of British hoverflies (Diptera, Syrphidae). pp 1-167. Biological Records Centre, CEH Monks Wood, UK
Bicik V & Laska P. 1997. Does genus <Ectemnius> (Hymenoptera, Crabronidae) use Peckhamian mimicry for hunting similarly coloured syrphids (Diptera, Syrphidae) ?. Acta Univ Palacki Olomouc Fac Nat 35:7-11.
Brown ES. 1951. Mimicry as illustrated by the British fauna. New Biol 10:72-94.
Buchmann SL. 1983. Buzz pollination. Van Nostrand, New York
Buchmann SL & Buchmann MD. 1981. Anthecology of <Mouriri myrtilloides> (Melastomataceae: Memecyleae), an oil flower in Panama. BioTropica 32(2)/S:7-24.
Conn DLT. 1971. The genetics and biology of the large narcissus bulb fly, <Merodon equestris> Fab.. pp -. University of London
Conn DLT. 1976. Evidence of restricted colour polymorphism in the large narcissus bulb fly <Merodon equestris> Fab. (Dipt., Syrphidae) in the Pyrenees. Heredity 36:185-189.
Curran CH. 1951. Synopsis of the North American species of <Spilomyia> (Syrphidae, Diptera). Amer Mus Nov 1492:1-11.
Dlusskii GM. 1984. Zashchishchayet li dvukruiluikh nasekomuikh skhodstvo s zhalyashchimi pereponchatokruiluimi ? [ Are dipterous insects protected by their similarity to stinging hymenopterans ? ]. Byull Mosk O-Va Ispyt Prir Otd Biol 89(5):25-40.
Drees M. 1997. Zur Hautflüglermimikry bei Schwebfliegen (Diptera, Syrphidae) [ On hymenopteran mimicry by hoverflies (Diptera, Syrphidae) ]. Ent Z (mit Insektenb) 107:498-503.
Evans DL. 1984. Reactions of some adult passerines to <Bombus pennsylvanicus> and its mimic <Mallota bautias>. Ibis 126:50-58.
Evans HE & Eberhard MJW. 1970. The wasps. pp 1-265. University of Michigan Press, Ann Arbor, USA
Gabritschevsky E. 1924. Farbenpolymorphismus und Vererbung mimetischer Varietäten der Fliege <Volucella bombylans> und anderer "hummelähnlicher" Zweiflügler [ Colour polymorphism and genetics of mimetic varieties of the fly <Volucella bombylans> and other 'bee-like' Diptera ]. Z Indukt Abstammgslehre Berlin 32:321-353.
Gabritschevsky E. 1926. Convergence of coloration between American pilose flies and bumblebees (<Bombus>). Biol Bull 51:269-287.
Gaul AT. 1952. Audio mimicry: an adjunct to color mimicry. Psyche 59:82-83.
Giard A. 1897. Sur le mimétisme d'<Arctophila mussitans> Fabr. (Dipt.) and <Bombus muscorum> L. (Hym.) [ On the mimicry of <Arctophila mussitans> Fabr. (Dipt.) and <Bombus muscorum> L. (Hym.) ]. Bull Soc Ent Fr 66:7-.
Glumac S. 1963. The problem of mimicry in Syrphoidea. Arh Biol Nauka, Beogradu 14:61-67.
Hammond CO. 1973. <Callicera spinolae> Rondani - extended range. Ent Rec J Var 85:22-24.
Heal JR. 1981. Colour patterns of Syrphidae. III. Sexual dimorphism in <Eristalis arbustorum>. Ecol Ent 6:119-127.
Heal JR. 1982. Colour patterns of Syrphidae. 4. Mimicry and variation in natural populations of <Eristalis tenax>. Heredity 49:95-110.
Heal JR. 1989. Behavioural ecology of hoverflies. Dipt Digest 2:8-10.
Heikertinger F. 1954. Das Rätsel der Mimikry und seine Lösung: eine kritische Darstellung des Werdens, des Wesens und der Widerlegung der Tiertrachthypothesen [ The enigma of mimicry and its solution: a critical description of the development, nature and refutation of the hypothesis of animal colour patterns ]. pp 1-208. Gustav Fischer Verlag, Jena
Hippa H, Nielsen TR & van Steenis J. 2001. The West Palaearctic species of the genus <Eristalis> Latreille (Diptera, Syrphidae). Norsk Ent Tidsskr 48:289-327.
Howarth B, Clee C & Edmunds M. 2000. The mimicry between British Syrphidae (Diptera) and Aculeate Hymenoptera. Brit J Ent Nat Hist 13:1-40.
Maibach A. 1993. Contribution à l'étude des Syrphidae aquatiques de Suisse occidentale (Insecta: Diptera) [ Contribution to the study of aquatic Syrphidae of western Switzerland (Insecta, Diptera) ]. pp 1-647. University of Lausanne, Switzerland
Morgan KR & Heinrich B. 1987. Temperature regulation in bee- and wasp-mimicking syrphid flies. J Exp Biol 133:59-71.
Morris RKA. 1998. Hoverflies of Surrey. Woking: Surrey Wildlife Trust, Woking, UK.
Pennington TH. 1973. <Eriozona syrphoides> Fallen (Dipt., Syrphidae) new to England and Scotland. Ent Mon Mag 109:187.
Perry I. 1984. <Callicera spinolae> - rediscovery and extinction? Hoverfly Newsl 3:5-6.
Pocock RI. 1911. On the palatability of some British insects. Proc Zool Soc Lond 1911:809-868.
Pompé T & Cölln K. 1991. Schwebfliegen (Diptera: Syrphidae) von Gönnersdorf (Kr. Daun) [ Hoverflies (Diptera: Syrphidae) from Gönnersdorf (District of Daun). ]. Dendrocopos 18:129-151.
Portschinsky J. 1877. Materialui dlya istorii faunui Rossii i Kavkaza [ Contributions to the fauna of Russia and the Caucasus: bumblebee-like flies ]. Trudy Russ Ent Obshch 10:102-198.
Reinig WF. 1935. Über Anomalien des Flügelgeäders bei Syrphiden (Diptera) und ihre taxonomische Bedeutung [ On anomalies of the wing veins in Syrphidae (Diptera) and their taxonomic significance ]. Deutsch Ent Z 1935:131-147.
Richards OW (1932) Mimicry of Aculeates by an Aegeriid moth and by syrphid flies in the S. of France. Proc Ent Soc Lond 7: 53-54
Röder G. 1990. Biologie der Schwebfliegen Deutschlands (Diptera: Syrphidae) [ Biology of the hoverflies of Germany (Diptera: Syrphidae) ]. pp 1-575. Erna Bauer Verlag, Keltern-Weiler, Germany
Rupp L. 1989. Die mitteleuropäischen Arten der Gattung <Volucella> (Diptera, Syrphidae) als Kommensalen und Parasitoide in den Nestern von Hummeln und sozialen Wespen: Untersuchungen zur Wirtsfindung, Larvalbiologie und Mimikry [ The mid-European species of the genus <Volucella> (Diptera, Syrphidae) as commensals and parasitoids in the nests of bees and social wasps: studies on host finding, larv…
Sack P. 1932. Syrphidae. pp 1-451. E.Nägele, Stuttgart
Scott H. 1923. The habits of <Milesia crabroniformis> Fabr.. Ent Mon Mag 59:260-261.
Seguy E. 1961. Diptères Syrphides de l'Europe occidentale [ Diptera Syrphidae of western Europe ]. Mem Mus Nat Hist Nat Paris (A) 23:1-248.
Shiraki T. 1968. Syrphidae. Biogeographical Society of Japan, Tokyo
Speight MCD. 1988. Syrphidae known from temperate Western Europe: potential additions to the fauna of Great Britain and Ireland and a provisional species list for N. France. Dipt Digest 1:2-35.
Speight MCD & Lucas JAW. 1992. Liechtenstein Syrphidae (Diptera). Ber Bot-Zool Ges Liechtenstein 19:327-463.
Speight MCD, Chandler PJ & Nash R. 1975. Irish Syrphidae (Diptera): notes on the species and an account of their known distribution. Proc R Irish Acad B 75:1-80.
Stackleberg AA. 1970. Family Syrphidae. pp 10-148. NSF, Washington DC, USA
Stavenga DG. 1979. Pseudopupils of compound eyes. pp 357-439. Springer-Verlag, Berlin
Steiniger F. 1937. "Ekelgeschmack" und visuelle Anpassung einiger Insekten (Fütterungsversuche an Vögeln) [ "Disgusting taste" and visual recognition of some insects (feeding experiments with birds) ]. Z Wiss Zool 149:221-229.
Steiniger F. 1937. Beobachtungen und Bemerkungen zur Mimikryfrage [ Observations and remarks on the mimicry question ]. Biol Zentralbl 57:47-58.
Stubbs AE & Falk S. 2002. British hoverflies: an illustrated identification guide. 2nd edition. pp 1-469. British Ent & Natural History Soc, London
Telford HS. 1970. <Eristalis> (Diptera: Syrphidae) from America north of Mexico. Ann Ent Soc Amer 63:1201-1210.
Torp Pedersen E. 1994. Danmarks Svirrefluer [ Denmark's Hoverflies ]. pp 1-490. Apollo Books, Stenstrup, Denmark
Vane-Wright RI. 1978. Mimicry. Amat Ent 15:239-241.
Verrall GH. 1901. British Flies. Vol. VIII. pp -. EW Classey, Middlesex, UK
Vujic A & Milankov V. 1999. New data for the tribes Milesiini and Xylotini (Diptera, Syrphidae) on the Balkan Peninsula. Dipteron 2(6):113-132.
Waldbauer GP. 1970. Mimicry of hymenopteran antennae by Syrphidae. Psyche 77:45-49.
Waldbauer GP. 1983. Flower associations of mimetic Syrphidae (Diptera) in northern Michigan. Great Lakes Ent 16:79-85.
Waldbauer GP. 1988. Asynchrony between Batesian mimics and their models. Amer Nat S 131:103-121.
Waldbauer GP & LaBerge WE. 1985. Phenological relationships of wasps, bumblebees, their mimics and insectivorous birds in northern Michigan. Ecol Ent 10:99-110.
Waldbauer GP & Sheldon JK. 1971. Phenological relationships of some aculeate Hymenoptera, their dipteran mimics, and insectivorous birds. Evol 25:371-382.
Waldbauer GP, Sternberg JG & Maier CT. 1977. Phenological relationships of wasps, bumblebees, their mimics, and insectivorous birds in an Illinois sand area. Ecol 58:583-591.
