## Supplementary material for "Internet images reveal bumblebee-mimicking hoverflies have evolved to follow flower colour preferences of their models": Table S2 head width.csv

species	head width (mm)	interpolated or measured
Arctophila_bombiformis	4.8	interpolated
Arctophila_superbiens	4.2	interpolated
Blera_fallax	3.4	interpolated
Cheilosia_chrysocoma	3.6	interpolated
Criorhina_berberina	4.91	directly measured
Cheilosia_illustrata	3.9	directly measured
Eristalis_anthophorinus	4.1	interpolated
Criorhina_floccosa	4.16	directly measured
Eriozona_syrphoides	3.7	interpolated
Volucella_bombylans	4.58	directly measured
Brachypalpus_laphriformis	3.3	interpolated
Brachypalpus_valgus	3.3	interpolated
Cheilosia_albipila	4.3	interpolated
Criorhina_asilica	4.04	directly measured
Epistrophe_eligans	3.65	directly measured
Eristalis_alpinus	4.4	interpolated
Eristalis_horticola	4.4	directly measured
Eristalis_nemorum	4.14	directly measured
Eristalis_arbustorum	3.87	directly measured
Eristalis_pertinax	4.86	directly measured
Copestylum_mexicanum	6.2	interpolated
Eumerus_strigatus	2.49	directly measured
Merodon_constans	4.4	interpolated
Eupeodes_corollae	3.04	directly measured
Tropidia_scita	2.96	directly measured
Anasimyia_contracta	3.1	interpolated
Anasiymia_lineata	3.08	interpolated
Pyrophaena_granditarsa	2.4	interpolated
Xylota_ignava	3.2	interpolated
Ornidia_obesa	4.2	interpolated
Milesia_crabroniformis	6.6	interpolated
Caliprobola_speciosa	6	interpolated
Callicera_spinolae	5.4	interpolated
Chrysotoxum_cautum	4.5	interpolated
Chrysotoxum_fasciatum	3.7	interpolated
Spilomyia_alcimus	5.3	interpolated
Spilomyia_longicornis	4.2	directly measured
Spilomyia_fusca	5.22	directly measured
Sericomyia_militaris	4.85	directly measured
Syrphus_ribesii	3.59	directly measured
Baccha_elongata	1.74	directly measured
Eristalinus_aeneus	3.6	directly measured
Ferdinandea_cuprea	3.43	directly measured
Paragus_bicolor	1.9	interpolated
Sericomyia_lata	4.12	directly measured
